# Orthogonal translation initiation using the non-canonical initiator tRNA(AAC) alters protein sequence and stability *in vivo*

**DOI:** 10.1101/2021.05.25.445580

**Authors:** Andras Hutvagner, Dominic Scopelliti, Fiona Whelan, Paul R. Jaschke

**Author notes:** Correspondence to Paul R Jaschke. These authors should be regarded as joint first authors (Andras Hutvagner, Dominic Scopelliti).

## Abstract

Biological engineers seek to have better control and a more complete understanding of the process of translation initiation within cells so that they may produce proteins more efficiently, as well as to create orthogonal translation systems. Previously, initiator tRNA variants have been created that initiate translation from non-AUG start codons, but their orthogonality has never been measured and the detailed characteristics of proteins produced from them have not been well defined. In this study we created an initiator tRNA mutant with anticodon altered to AAC to be complementary to GUU start codons. We deploy this i-tRNA(AAC) into *E. coli* cells and measure translation initiation efficiency against all possible start codons. Using parallel reaction monitoring targeted mass spectrometry we identify the N-terminal amino acids of i-tRNA(AAC)-initiated reporter proteins and show these proteins have altered stability within cells. We also use structural modeling of the peptide deformylase enzyme interaction with position 1 valine peptides to interrogate a potential mechanism for accumulation of formylated-valine proteins observed by mass spectrometry. Our results demonstrate that mutant initiator tRNAs have potential to initiate translation more orthogonally than the native initiator tRNA but their interactions with cellular formyltransferases and peptide deformylases can be inefficient because of the amino acid they are charged with. Additionally, engineered initiator tRNAs may enable tuning of *in vivo* protein stability through initiation with non-methionine amino acids that alter their interaction with cellular proteases.
