## Supplementary material for "Orthogonal translation initiation using the non-canonical initiator tRNA(AAC) alters protein sequence and stability *in vivo*": Supporting File S1. PRM inclusion list.xlsx

### Sheet: Isolation List_1
Mass [m/z]	Formula [M]	Species	CS [z]	Polarity	Start [min]	End [min]	NCE	Comment
515.301			2	Positive			27	IVLSGENGLK (light)
1228.13			2	Positive			27	IDIHVIIPYEGLSGDQMGQIEK (light)
678.341			2	Positive			27	VVYPVDDHHFK (light)
652.354			2	Positive			27	ITVTGTLWNGNK (light)
622.854			2	Positive			27	LINPDGSLLFR (light)
551.804			2	Positive			27	VTINGVTGWR (light)
807.885			2	Positive			27	MVFTLEDFVGDWR (light)
815.882			2	Positive			27	M[+15.994915]VFTLEDFVGDWR (light)
821.882			2	Positive			27	M[+27.994915]VFTLEDFVGDWR (light)
806.394			2	Positive			27	QVFTLEDFVGDWR (light)
797.88			2	Positive			27	Q[-17.026549]VFTLEDFVGDWR (light)
820.391			2	Positive			27	Q[+27.994915]VFTLEDFVGDWR (light)
777.883			2	Positive			27	AVFTLEDFVGDWR (light)
791.88			2	Positive			27	A[+27.994915]VFTLEDFVGDWR (light)
742.364			2	Positive			27	VFTLEDFVGDWR (light)
756.362			2	Positive			27	V[+27.994915]FTLEDFVGDWR (light)
799.878			2	Positive			27	DVFTLEDFVGDWR (light)
813.875			2	Positive			27	D[+27.994915]VFTLEDFVGDWR (light)
799.386			2	Positive			27	NVFTLEDFVGDWR (light)
813.383			2	Positive			27	N[+27.994915]VFTLEDFVGDWR (light)
799.632			2	Positive			27	BVFTLEDFVGDWR (light)
813.629			2	Positive			27	B[+27.994915]VFTLEDFVGDWR (light)
822.38			2	Positive			27	C[+57.021464]VFTLEDFVGDWR (light)
806.886			2	Positive			27	EVFTLEDFVGDWR (light)
797.88			2	Positive			27	E[-18.010565]VFTLEDFVGDWR (light)
820.883			2	Positive			27	E[+27.994915]VFTLEDFVGDWR (light)
770.875			2	Positive			27	GVFTLEDFVGDWR (light)
784.873			2	Positive			27	G[+27.994915]VFTLEDFVGDWR (light)
810.894			2	Positive			27	HVFTLEDFVGDWR (light)
824.891			2	Positive			27	H[+27.994915]VFTLEDFVGDWR (light)
798.906			2	Positive			27	IVFTLEDFVGDWR (light)
812.904			2	Positive			27	I[+27.994915]VFTLEDFVGDWR (light)
798.906			2	Positive			27	LVFTLEDFVGDWR (light)
812.904			2	Positive			27	L[+27.994915]VFTLEDFVGDWR (light)
742.364			2	Positive			27	VFTLEDFVGDWR (light)
756.362			2	Positive			27	V[+27.994915]FTLEDFVGDWR (light)
815.899			2	Positive			27	FVFTLEDFVGDWR (light)
829.896			2	Positive			27	F[+27.994915]VFTLEDFVGDWR (light)
790.891			2	Positive			27	PVFTLEDFVGDWR (light)

### Sheet: Isolation List_2
Mass [m/z]	Formula [M]	Species	CS [z]	Polarity	Start [min]	End [min]	NCE	Comment
515.301			2	Positive			27	IVLSGENGLK (light)
1228.13			2	Positive			27	IDIHVIIPYEGLSGDQMGQIEK (light)
678.341			2	Positive			27	VVYPVDDHHFK (light)
652.354			2	Positive			27	ITVTGTLWNGNK (light)
622.854			2	Positive			27	LINPDGSLLFR (light)
551.804			2	Positive			27	VTINGVTGWR (light)
807.885			2	Positive			27	MVFTLEDFVGDWR (light)
815.882			2	Positive			27	M[+15.994915]VFTLEDFVGDWR (light)
821.882			2	Positive			27	M[+27.994915]VFTLEDFVGDWR (light)
785.88			2	Positive			27	SVFTLEDFVGDWR (light)
799.878			2	Positive			27	S[+27.994915]VFTLEDFVGDWR (light)
792.888			2	Positive			27	TVFTLEDFVGDWR (light)
806.886			2	Positive			27	T[+27.994915]VFTLEDFVGDWR (light)
835.404			2	Positive			27	WVFTLEDFVGDWR (light)
849.402			2	Positive			27	W[+27.994915]VFTLEDFVGDWR (light)
791.899			2	Positive			27	VVFTLEDFVGDWR (light)
805.896			2	Positive			27	V[+27.994915]VFTLEDFVGDWR (light)
823.896			2	Positive			27	YVFTLEDFVGDWR (light)
837.894			2	Positive			27	Y[+27.994915]VFTLEDFVGDWR (light)
