## Supplementary material for "Orthogonal translation initiation using the non-canonical initiator tRNA(AAC) alters protein sequence and stability *in vivo*": Supporting File S2. Bulk Fluorescence.xlsx

### Sheet: Normalised Bulk Fl. 200 Gain
	Normalised Fluorescence for pULTRA_Empty				Normalised Fluorescence for pULTRA_(AAC)
Start Codon	pULTRA_Empty1	pULTRA_Empty2	pULTRA_Empty3	Average	pULTRA(AAC)_1	pULTRA(AAC)_2	pULTRA(AAC)_3	Average
ATG	1.13008e+06	232460	218442	526993	408038	290293	467876	349915
GTG	366816	222020	179081	255972	232430	95299.9	299721	191097
CTG	4742.77	4130.29	3878.93	4250.66	1172.35	3754.46	4917.42	4045.14
ACG	686.131	638.752	634.409	653.097	468.132	1080.12	685.139	790.656
AGG	137.931	122.112	123.106	127.716	109.827	113.821	108.631	121.217
TTG	151420	81705.3	154005	129044	173785	107492	112722	106080
GTT	8152.68	7515.89	7340.5	7669.69	586.548	854.637	1247.88	5346.74
TAG	94.5406	101.183	94.9464	96.8899	108.17	119.118	92.6471	105.73
TTA	279.487	224.27	179.452	227.737	215.316	273.224	363.139	241.744
CCC	233.333	93.9597	79.4979	135.597	144.695	177.885	100.629	135.814
GCT	217.593	134.383	142.086	164.687	129.341	228.333	162.427	175.801
GCG	334.951	255.489	321.321	303.921	212.788	337.067	333.741	298.826
CAA	267.327	103.448	106.509	159.095	83.9416	116.22	93.4343	126.254
AAG	228.571	117.199	105.528	150.433	88.1801	121.012	95.7447	129.548
GAC	241.736	226.601	198.582	222.306	128.97	151.136	192.529	200.014
GAG	447.761	371.631	330.214	383.202	203.846	334.448	338.048	363.094
TGT	215.103	205.128	173.333	197.855	100.873	210.953	140.327	204.645
TGG	166.924	192.377	133.55	164.284	163.452	291.32	190.114	215.994
CGT	180.371	133.909	115.556	143.279	112.923	172.494	97.4729	149.894
CGC	148.649	67.3759	76.9231	97.6492	72.5971	94.533	78.7037	86.5194
CGG	160.656	81.3464	102.107	114.703	81.9328	290.237	78.877	162.096
AGT	191.693	149.477	124.533	155.234	80.1056	119.298	102.314	141.336
AGC	185.654	143.541	80.8625	136.686	72.4479	81.6078	83.9041	120.611
GGT	385.321	284.153	287.478	318.984	170.558	170.282	167.431	257.806
GGC	151.064	231.061	158.215	180.113	75.8738	147.436	101.902	186.203
GGA	443.231	484.472	452.614	460.106	341.554	703.1	709.191	549.226
GGG	342.105	315.068	257.184	304.786	351.906	423.562	643.761	347.806
AAA	142.857	106.383	86.8201	112.02	118.881	162.264	133.511	126.889
AAC	312.5	128.035	142.857	194.464	114.201	176.101	130.508	166.2
AAT	345.161	360.882	399.635	368.559	195.853	207.724	282.135	312.388
ACA	115.152	83.7156	115.385	104.751	86.2069	122.503	92.6366	103.657
ACC	144.886	97.0874	107.078	116.351	81.9209	107.285	85.1351	106.908
ACT	221.739	221.574	174.216	205.843	88.5417	112.485	98.7124	179.967
AGA	146.453	190.616	132.78	156.616	100.49	135.338	110.106	160.857
ATA	3013.51	2534.03	3099.06	2882.2	3570	4985.47	4796.94	3467.23
ATT	4431.47	3611.62	2279.07	3440.72	9047.14	6322.31	2354.17	4458.22
CAC	171.93	63.4744	83.8396	106.415	94.4373	89.5361	92.2819	86.475
CAT	669.173	547.009	500	572.06	209.352	249.695	520.216	456.255
CCA	162.5	80.0562	110.02	117.525	79.9641	108.722	77.9874	102.101
CCG	177.665	93.3333	136.872	135.957	72.763	108.359	75.0939	112.55
CCT	447.761	126.638	142.857	239.085	69.0282	109.029	112.644	158.251
CTC	186.38	207.273	161.392	185.015	89.955	121.835	87.9765	171.374
CTT	133.745	191.045	128.964	151.251	89.3471	125.635	93.8462	155.977
GAA	530.333	506.608	479.76	505.567	318.777	722.789	491.329	578.321
GAT	757.962	507.304	607.692	624.319	599.274	1293.55	1088.33	808.391
GCA	151.011	191.441	154.703	165.718	177.346	186.638	203.252	181.266
GTA	907.051	788.618	1121.33	939	233.304	727.053	938.38	818.224
GTC	402.256	339.246	424.242	388.581	174.693	378.723	234.539	368.85
TAA	93.1298	86.0349	101.786	93.6501	88.3459	118.99	89.372	99.5585
TAC	323.308	158.798	125.571	202.559	87.7193	104.589	120.915	155.316
TAT	949.275	690.852	641.33	760.486	925.62	801.242	274.16	750.86
TCA	151.659	159.827	165.094	158.86	111.888	159.164	126.953	159.284
TCC	205.224	201.22	161.765	189.403	128.165	178.654	114.428	189.759
TCT	389.222	177.945	157.895	241.687	104.895	182.706	88.0435	200.779
TGA	104.096	80.4438	104.688	96.409	86.0215	128.205	133.333	101.686
TTC	140.562	152.941	122.523	138.675	97.1979	165.701	151.807	152.439
TTT	234.192	204.576	267.699	235.489	200.846	278.363	221.154	239.476
GCC	150.127	97.9532	122.931	123.671	76.639	119.938	82.0584	113.854
TCG	417.021	236.162	264.423	305.869	247.301	235.632	276.562	259.221
CGA	209.559	164.251	173.469	182.426	109.321	129.32	93.5601	158.666
ATC	2547.77	2400.94	1546.73	2165.15	1436.25	1419.5	2732.77	1995.2
CTA	195.187	129.952	122.093	149.078	119.948	162.409	92.545	147.146
CAG	181.818	111.26	117.431	136.836	90.7195	175.809	96.8109	141.302
TGC	109.244	77.8098	82.4108	89.8214	65.0224	87.4317	77.3481	85.021
