## Supplementary material for "Orthogonal translation initiation using the non-canonical initiator tRNA(AAC) alters protein sequence and stability *in vivo*": Supporting File S3. Differential Expression Analysis.xlsx

### Sheet: Flow Cytometry
	Normalized flow data						DeSEQ2 Output
Start Codon	pULTRA: metY:Empty(1)	pULTRA: metY:Empty(2)	pULTRA: metY:Empty(3)	pULTRA: metY:AAC(1)	pULTRA: metY:AAC(2)	pULTRA: metY:AAC(3)	baseMean	log2FoldChange	lfcSE	stat	pvalue	padj
ATG	2677653	1939657	2925949	12852	5002631	3155286	2.6827e+06	-0.0967956	1.16458	-0.0831166	0.933759	0.979533
GTG	1450126	555961	1878399	2718778	24530	1826500	1.36045e+06	-0.152423	1.15261	-0.132241	0.894794	0.976413
CTG	7928	13333	28212	25445	30587	26762	21542.4	0.486487	0.462296	1.05233	0.292649	0.595053
ACG	2864	2937	3384	3149	2002	3293	2929.09	-0.430365	0.286134	-1.50407	0.132564	0.449246
AGG	2218	370	757	677	377	310	832.756	-1.62517	0.589926	-2.75487	0.00587161	0.0511669
TTG	1003043	543967	611253	1007357	752214	18328	674195	-0.541233	1.16146	-0.465993	0.641221	0.862751
GTT	2414	2715	4713	33466	35650	37656	17884.8	3.1641	0.354232	8.93226	4.17e-19	2.55e-17
TAG	437	480	674	812	528	1084	646.947	0.294487	0.311347	0.945848	0.344226	0.656181
TTA	1545	692	880	1153	1119	1089	1085.29	-0.191246	0.376424	-0.50806	0.611412	0.862751
CCC	389	1564	752	621	321	381	683.636	-1.31333	0.458106	-2.86688	0.00414542	0.0421451
GCT	594	648	559	953	372	609	613.62	-0.2167	0.324197	-0.668421	0.503865	0.853771
GCG	1102	960	1748	1671	1404	1850	1432	0.0758032	0.291521	0.260026	0.794843	0.91482
CAA	488	454	419	673	401	498	483.36	-0.0971638	0.238665	-0.407114	0.683925	0.887647
AAG	415	405	404	1201	528	388	539.488	0.489437	0.375221	1.3044	0.192099	0.579239
GAC	687	453	820	1041	987	750	781.399	0.225087	0.360859	0.623754	0.532789	0.859794
GAG	915	1324	1619	1977	1866	1989	1579.16	0.319524	0.273442	1.16853	0.242595	0.579239
TGT	432	548	613	844	772	764	648.957	0.300945	0.262594	1.14605	0.251775	0.579239
TGG	1091	1235	732	762	889	561	899.164	-0.728771	0.376659	-1.93483	0.053011	0.215578
CGT	408	334	438	647	474	610	474.472	0.25171	0.221775	1.13498	0.256384	0.579239
CGC	235	246	290	483	223	305	290.278	0.0817794	0.283916	0.288041	0.773315	0.907158
CGG	264	227	293	402	138	471	290.001	0.0251221	0.354306	0.0709051	0.943473	NA
AGT	309	683	398	572	290	596	465.924	-0.238415	0.321655	-0.741214	0.458564	0.825327
AGC	229	214	327	487	175	377	292.464	0.10629	0.33019	0.321907	0.747523	0.907158
GGT	817	645	705	1616	685	1304	926.662	0.406303	0.354185	1.14715	0.25132	0.579239
GGC	309	360	362	441	396	2233	628.938	1.22475	0.525744	2.32955	0.0198298	0.0981403
GGA	1093	2075	2136	2179	1873	2227	1902.6	-0.0353818	0.307439	-0.115086	0.908377	0.976413
GGG	1257	953	837	1449	1265	1250	1157.78	0.0861147	0.295489	0.291431	0.770722	0.907158
AAA	719	852	636	555	425	556	632.821	-0.819499	0.249882	-3.27955	0.00103973	0.0317118
AAC	577	613	545	1124	575	588	657.787	0.0968496	0.32377	0.299131	0.76484	0.907158
AAT	946	674	1228	1785	2072	1896	1394.57	0.737622	0.307786	2.39655	0.0165504	0.0917796
ACA	574	520	517	390	334	506	478.661	-0.69287	0.220478	-3.14259	0.00167463	0.0340507
ACC	358	315	478	378	221	317	346.448	-0.635848	0.251818	-2.52503	0.0115689	0.0705701
ACT	405	341	417	445	319	850	449.395	0.144787	0.310535	0.46625	0.641036	0.862751
AGA	485	802	447	383	397	481	505.199	-0.740457	0.276245	-2.68044	0.00735264	0.0560639
ATA	5674	15271	22615	16184	11939	17640	14667.1	-0.212635	0.449254	-0.473307	0.635994	0.862751
ATT	20289	16331	11896	17893	14807	13321	15871.2	-0.368065	0.343476	-1.07159	0.283905	0.595053
CAC	538	394	254	1219	263	399	492.894	0.321776	0.463126	0.694791	0.487186	0.849096
CAT	1012	948	2126	1939	1561	2323	1611.31	0.214543	0.346335	0.619466	0.535609	0.859794
CCA	266	330	302	411	249	450	327.628	-0.00350252	0.232219	-0.0150828	0.987966	0.987966
CCG	249	233	241	659	318	536	355.196	0.748074	0.252912	2.95784	0.00309807	0.0377965
CCT	295	258	224	289	550	388	331.986	0.403545	0.318634	1.26648	0.20534	0.579239
CTC	383	570	324	404	596	1595	613.975	0.708575	0.447215	1.58442	0.113099	0.405825
CTT	370	537	317	404	550	697	471.851	0.151836	0.291881	0.520199	0.602925	0.862751
GAA	733	2164	1890	2388	2778	2492	2026.21	0.424471	0.393598	1.07844	0.280837	0.595053
GAT	2047	2269	1976	2474	2790	2702	2356.67	0.0641378	0.275922	0.232449	0.81619	0.921992
GCA	1097	887	811	672	832	2675	1123.75	0.244342	0.466389	0.523902	0.600346	0.862751
GTA	1171	2674	3933	3705	4596	53	2729.1	-0.0917066	1.39053	-0.0659508	0.947417	0.979533
GTC	861	1016	1002	1732	1776	2146	1374.56	0.688482	0.232357	2.96304	0.00304618	0.0377965
TAA	485	443	412	422	327	484	429.265	-0.424902	0.211316	-2.01074	0.0443526	0.193251
TAC	348	374	431	238	333	316	345.638	-0.648577	0.249435	-2.60018	0.00931749	0.0631519
TAT	4258	2931	1354	41	3520	2942	2599.79	-0.638408	1.39097	-0.458967	0.646258	0.862751
TCA	500	458	399	389	328	678	454.871	-0.277042	0.275737	-1.00473	0.315026	0.61989
TCC	365	345	278	399	262	568	361.914	-0.00669006	0.267883	-0.0249738	0.980076	0.987966
TCT	182	319	286	481	339	472	335.046	0.423516	0.245637	1.72416	0.0846796	0.322841
TGA	349	325	297	315	369	531	359.956	0.0274716	0.249674	0.11003	0.912386	0.976413
TTC	475	555	447	595	512	495	511.296	-0.166202	0.224957	-0.738817	0.460018	0.825327
TTT	965	983	820	781	935	859	898.061	-0.379322	0.308158	-1.23093	0.218348	0.579239
GCC	219	396	282	324	318	851	381.77	0.422861	0.356584	1.18587	0.235675	0.579239
TCG	924	834	2781	1015	860	852	1236.61	-1.01248	0.438396	-2.30951	0.0209151	0.0981403
CGA	366	482	504	1662	484	379	618.491	0.592165	0.47185	1.25499	0.209484	0.579239
ATC	6185	7339	13513	11878	9744	8074	9404.06	-0.137471	0.374815	-0.36677	0.713791	0.907109
CTA	253	609	311	453	424	403	405.593	-0.141106	0.311541	-0.45293	0.650599	0.862751
CAG	323	335	421	485	2976	416	833.687	1.68834	0.67123	2.51528	NA	NA
TGC	223	326	228	324	216	407	281.317	-0.0217817	0.269566	-0.0808028	0.935599	NA

### Sheet: Bulk Fluorescence
	Normalized bulk FL. data						DeSEQ2 Output
Start Codon	pULTRA:empty:R1	pULTRA:empty:R2	pULTRA:empty:R3	pULTRA:AAC:R1	pULTRA:AAC:R2	pULTRA:AAC:R3	baseMean	log2FoldChange	lfcSE	stat	pvalue	padj
ATG	905674	456011	1.00746e+06	3.19077e+06	634830	438332	1.02793e+06	0.290895	0.805411	0.361176	0.717968	0.806805
GTG	436121	255880	593434	1.01393e+06	575621	485767	549737	0.279735	0.430853	0.649257	0.516172	0.664582
CTG	3254.34	10267.9	13834.8	13353.7	11456.9	10772	10246.8	0.135157	0.412411	0.327725	0.74312	0.806805
ACG	1311.36	2992.09	1921.91	1950.73	1760.26	1768.82	1944.86	-0.423066	0.294295	-1.43756	0.15056	0.28655
AGG	296.339	325.542	305.06	420.69	331.683	350.379	339.694	-0.0654124	0.197819	-0.330669	0.740895	0.806805
TTG	297401	273259	284381	423951	224500	415059	321161	-0.0289152	0.286553	-0.100907	0.919624	0.919624
GTT	1628.42	2223.48	3461.8	22912.8	20643	20467.7	11056.8	2.84216	0.348826	8.14777	3.70696e-16	2.18711e-14
TAG	277.714	329.902	269.118	268.975	286.465	283.308	292.171	-0.350664	0.214251	-1.6367	0.101694	0.230767
TTA	566.408	758.652	1129.56	794.872	611.367	508.219	739.473	-0.674667	0.233242	-2.89256	0.00382116	0.0281811
CCC	419.078	500.801	283.019	700	236.577	221.757	386.344	-0.467567	0.300598	-1.55546	0.119838	0.252217
GCT	348.902	717.222	450.098	611.111	361.985	406.475	476.123	-0.425775	0.204048	-2.08665	0.0369201	0.114647
GCG	574.773	940.258	929.095	929.612	680.639	894.895	825.312	-0.243432	0.208725	-1.16628	0.243502	0.412668
CAA	223.844	323.542	261.364	831.683	283.122	317.554	350.701	0.440308	0.260969	1.6872	0.091564	0.216091
AAG	237.649	329.3	268.997	671.429	322.679	289.782	338.808	0.259509	0.223125	1.16307	0.244803	0.412668
GAC	344.883	425.379	522.989	690.083	617.406	541.371	519.325	0.212425	0.206226	1.03006	0.302983	0.488104
GAG	549.359	940.171	954.738	1264.39	1032.62	943.85	932.377	0.123147	0.213158	0.577728	0.563448	0.692571
TGT	268.995	572.684	376.022	620.137	541.88	498.333	469.2	0.190316	0.20697	0.919532	0.357818	0.523028
TGG	435.871	791.122	538.657	479.134	526.316	387.622	532.608	-0.598018	0.211515	-2.8273	0.0046942	0.0307731
CGT	307.821	449.106	257.521	538.462	371.49	331.111	370.106	-0.0249431	0.211399	-0.117991	0.906075	0.919624
CGC	194.615	263.478	211.42	432.432	171.395	207.827	239.805	-0.0863126	0.220617	-0.391233	0.695625	NA
CGG	218.838	806.508	213.904	508.197	214.586	280.389	358.177	-0.560752	0.547908	-1.02344	0.306099	0.488104
AGT	215.082	331.384	264.312	543.131	403.587	344.956	340.55	0.368842	0.186531	1.97738	0.0479983	0.130984
AGC	197.951	236.703	226.027	531.646	382.775	218.329	288.931	0.430644	0.232834	1.84958	0.0643747	0.165135
GGT	457.191	465.654	440.367	1085.63	770.492	793.651	651.819	0.623483	0.189459	3.29086	0.000998813	0.0147325
GGC	203.183	392.735	277.174	436.17	632.576	436.105	391.027	0.559042	0.255254	2.19014	0.0285139	0.0989601
GGA	917.797	1980.97	2034.29	1272.93	1322.98	1276.14	1482.41	-0.588269	0.297241	-1.97909	0.0478055	0.130984
GGG	900.782	1170.17	1851.72	979.757	856.164	714.08	1111.05	-0.925204	0.275959	-3.35269	0.000800308	0.0147325
AAA	319.736	443.187	367.156	414.52	288.052	240.586	348.099	-0.580867	0.190407	-3.05065	0.00228344	0.0192462
AAC	306.19	472.397	362.712	950	348.786	380.145	446.802	0.185251	0.250949	0.738204	0.46039	0.617342
AAT	530.338	575.505	788.671	987.097	994.49	1122.26	831.297	0.423348	0.243291	1.74009	0.0818432	0.201198
ACA	230.792	346.649	255.344	333.333	225.917	329.96	286.982	-0.1939	0.203738	-0.951715	0.341242	0.516237
ACC	212.178	303.753	221.622	426.136	274.619	294.011	283.386	0.117791	0.182509	0.645396	0.51867	NA
ACT	241.319	305.727	283.262	643.478	612.245	491.289	418	0.775344	0.203115	3.81727	0.000134934	0.00398056
AGA	274.918	370.092	301.659	434.783	521.994	365.145	377.561	0.205653	0.226293	0.908791	0.36346	0.523028
ATA	8746.19	14083.1	13514.6	8409.91	7039.27	8674.53	10321.5	-0.86034	0.308476	-2.789	0.00528704	0.0311935
ATT	22564.5	17287.4	6869.44	12492.4	9871.56	6415.28	13304.4	-1.0874	0.448713	-2.42338	0.0153768	0.060482
CAC	264.338	238.763	261.745	505.263	178.174	234.508	275.738	-0.145417	0.257404	-0.564937	0.572117	NA
CAT	565.71	691.027	1463.61	1939.85	1525.64	1381.5	1231.09	0.518167	0.324232	1.59814	0.110012	0.240397
CCA	219.527	297.889	225.157	495.833	219.101	312.377	286.799	0.124212	0.213533	0.581698	0.56077	0.692571
CCG	190.102	291.538	209.011	532.995	249.333	371.508	295.749	0.416659	0.211505	1.96997	0.0488415	0.130984
CCT	186.497	300.397	294.253	1343.28	358.079	380	429.203	1.0054	0.314012	3.20179	0.00136578	0.0161162
CTC	250.875	342.3	249.267	530.466	574.545	443.038	391.534	0.598542	0.217587	2.75082	0.00594457	0.0318845
CTT	242.077	331.641	255.385	382.716	537.313	367.865	352.303	0.375928	0.244376	1.53832	0.123971	0.252217
GAA	826.783	2019.27	1420.81	1524.46	1390.6	1359.82	1409.78	-0.23338	0.273109	-0.854528	0.392813	0.55139
GAT	1594.83	3589.25	3348.58	2159.24	1403.72	1713.46	2321.08	-0.965054	0.309388	-3.11923	0.00181325	0.0178302
GCA	491.228	518.911	552.846	425.684	511.261	431.931	504.33	-0.480489	0.229151	-2.09682	0.0360094	0.114647
GTA	651.633	2028.18	2644.37	2564.1	2163.76	3131.12	2152.8	0.339457	0.404934	0.838304	0.40186	0.55139
GTC	471.514	1050.12	653.442	1157.89	935.698	1169.34	884.47	0.34308	0.229545	1.49461	0.135016	0.265532
TAA	239.975	316.506	245.169	282.443	230.673	291.071	270.695	-0.285179	0.200109	-1.42512	0.154122	NA
TAC	245.922	291.711	334.967	984.962	437.768	367.58	417.612	0.649748	0.254435	2.55369	0.0106589	0.0449197
TAT	2573.46	2187.99	763.655	2710.14	1886.44	1771.97	2005.65	-0.168265	0.413226	-0.407199	0.683862	0.806805
TCA	308.159	444.266	347.656	466.825	440.605	476.415	413.761	0.0570255	0.205439	0.277579	0.781336	0.823193
TCC	337.553	485.692	315.091	619.403	530.488	450	449.908	0.194533	0.201057	0.967552	0.333268	0.516237
TCT	282.44	496.978	234.783	1143.71	498.747	441.52	480.679	0.690877	0.265575	2.60144	0.00928344	0.0421325
TGA	240.542	346.688	369.231	307.167	205.27	285.938	296.305	-0.559208	0.206505	-2.70796	0.00676977	0.0332847
TTC	269.994	460.409	416.867	413.655	402.941	345.946	385.706	-0.249917	0.206235	-1.21181	0.225586	0.403321
TTT	548.978	761.793	586.538	667.447	565.276	716.814	647.296	-0.241284	0.196547	-1.22761	0.219592	0.403321
GCC	208.064	335.41	236.439	437.659	263.158	345.154	297.839	0.124797	0.193124	0.646202	0.518149	0.664582
TCG	692.182	637.165	790.625	1200	638.376	750	780.449	-0.0815042	0.222689	-0.366001	0.714364	0.806805
CGA	294.975	354.887	266.1	588.235	473.43	486.395	403.593	0.448127	0.201475	2.22424	0.0261326	0.0963641
ATC	3930.42	3911.94	7757.98	7140.13	6665.09	4294.39	5644.1	-0.112199	0.355213	-0.315863	0.752107	0.806805
CTA	306.823	454.988	254.499	580.214	354.992	356.589	376.782	0.0276407	0.214802	0.12868	0.897611	0.919624
CAG	245.395	481.481	266.515	523.282	298.928	332.11	348.576	-0.0796293	0.213765	-0.372509	0.709514	0.806805
TGC	187.593	251.73	205.801	321.429	204.611	228.782	231.531	-0.0921384	0.176328	-0.522539	0.601295	NA
