## Supplementary material for "Orthogonal translation initiation using the non-canonical initiator tRNA(AAC) alters protein sequence and stability *in vivo*": Supporting File S4. Fitness Analysis.xlsx

### Sheet: Analysis
		Growth parameters			Average			St.Dev
Condition	Sample	Growth Rate	t-Double (1/Growth Rate)	MaxOD	Growth Ratet-Double		MaxOD	Growth Ratet-Double		MaxOD
Induced	A1	0.0307483	32.5222	0.278	0.0314975	31.7843	0.279667	0.00130788	1.2889	0.00665833	Induced	P test	significance
Induced	A2	0.0307365	32.5347	0.287							Growth rate	0.0408709	yes
Induced	A3	0.0330077	30.296	0.274							Max OD	0.518879	no
Induced	B1	0.0278365	35.9241	0.289	0.028512	35.0837	0.283333	0.000609473	0.756191	0.00602771	t-double	0.0275996	yes
Induced	B2	0.028679	34.8688	0.277
Induced	B3	0.0290206	34.4583	0.284
Control	C1	0.0278276	35.9356	0.305	0.0291582	34.3433	0.300667	0.0013296	1.56783	0.0102144	Control	P test	significance
Control	C2	0.0304868	32.8011	0.289							Growth rate	0.597011	no
Control	C3	0.0291602	34.2933	0.308							Max OD	0.420564	no
Control	D1	0.0283855	35.2293	0.298	0.0286358	34.9391	0.294667	0.000794687	0.958465	0.00351188	t-double	0.610204	no
Control	D2	0.0295255	33.869	0.291
Control	D3	0.0279964	35.7189	0.295
Ratio Induced/Control	growth_rate	t_double	MaxOD	growth_rate	t_double	MaxOD
	0.905216	1.10381	1.01311	0.042276	0.0506909	0.032347
Control	growth_rate	t_double	MaxOD	growth_rate	t_double	MaxOD
	1.01824	0.982948	1.02036	0.0543543	0.0523518	0.0367354

### Sheet: Growth_curver_output
Sample	Growth_rate	MaxOD
A1	0.0307483	0.278
A2	0.0307365	0.287
A3	0.0330077	0.274
B1	0.0278365	0.289
B2	0.028679	0.277
B3	0.0290206	0.284
C1	0.0278276	0.305
C2	0.0304868	0.289
C3	0.0291602	0.308
D1	0.0283855	0.298
D2	0.0295255	0.291
D3	0.0279964	0.295
